# Conserved odor detection and divergent behavioral valence in ecologically distinct drosophilid flies

**DOI:** 10.64898/2026.05.22.727105

**Authors:** Venkatesh Pal Mahadevan

## Abstract

Competition among living organisms often drives selection for the exploitation of new ecological niches. Successfully colonizing these niches requires the evolution of specialized physiological adaptations. In drosophilid flies, which depend heavily on their sense of smell, such adaptations frequently involve the modification of specific olfactory circuits to detect and respond to niche-defining odorants. Although evolutionary patterns within the *Sophophora* subgenus have been studied to a great extent, the peripheral circuit evolution, as well as the extent to which the peripheral code is conserved in other subgenera, remains poorly understood. Here, I compared the antennal basiconic olfactory coding patterns in *D. melanogaster, D. virilis* and *D. busckii*, belonging to the subgenera *Sophophora, Drosophila* and *Dorsilopha*, respectively. Despite their substantial evolutionary divergence (∼40 Mya), I found partial conservation of basiconic peripheral coding, together with several strongly conserved ligand responses across species. I then tested whether conserved peripheral detection also corresponds to conserved behavioral valence. These experiments revealed that species can exhibit divergent behavioral responses to the same ligand, even when peripheral detection is conserved. Finally, I describe four individual cases of circuit evolution across selected species pairs, providing independent case studies of peripheral olfactory evolution.
