## Supplementary material for "Conserved odor detection and divergent behavioral valence in ecologically distinct drosophilid flies": Diagnostic odors

### Sheet: Sheet2
Species	OSN type	Diagnostic odor
Dmel	Mab1A	Ethyl acetate
Dmel	Mab1B	Ethyl lactate
Dmel	Mab1C	CO2
Dmel	Mab1D	Methyl salicylate
Dmel	Mab2A	Methyl acetate
Dmel	Mab2B	Ethyl-3-hydroxybutyrate
Dmel	Mab3A	ethyl hexanoate
Dmel	Mab3B	2-heptanone
Dmel	Mab4A	E2-hexanal
Dmel	Mab4B	geosmin
Dmel	Mab5A	geranyl acetate
Dmel	Mab5B	pentyl acetate
Dmel	Mab6A	1-octen-3-ol
Dmel	Mab6B	guiacol
Dmel	Mab7A	6-methyl-5-helpten-2-one
Dmel	Mab7B	Ethyl lactate
Dmel	Mab8A	Ethyl crotonate
Dmel	Mab8B	acetoin
Dmel	Mab9A	Acetophenone
Dmel	Mab9B	2 phenylalcohol
Dmel	Mab10A	benzyl butyrate
Dmel	Mab10B	wasp odors	wasp odor not tested
Dbus	Bab1A	CO2
Dbus	Bab1B	Ethyl lactate
Dbus	Bab1C	Ethyl acetate
Dbus	Bab1D	Acetophenone
Dbus	Bab2A	Acetone
Dbus	Bab2B	Dimethyldisulfide
Dbus	Bab3A	Hexyl acetate
Dbus	Bab3B
Dbus	Bab4A	pentyl acetate
Dbus	Bab4B	geosmin
Dbus	Bab5A	geranyl acetate
Dbus	Bab5B
Dbus	Bab6A	1-octen-3-ol
Dbus	Bab6B	Guaiacol
Dbus	Bab7A	isopropyl benzoate
Dbus	Bab7B	Ethyl-3-hydroxybutyrate
Dbus	Bab8A	acetoin
Dbus	Bab8B	acetone
Dbus	Bab9A	geranyl acetate
Dbus	Bab9B	Acetophenone
Dbus	Bab10A	2-methyl phenol
Dbus	Bab10B	guaiacol
Dbus	Bab11A	Hexyl acetate
Dbus	Bab11B	2-nonanol
Dvir	Vab1A
Dvir	Vab1B	Ethyl lactate
Dvir	Vab1C	CO2
Dvir	Vab1D	Methyl salicylate
Dvir	Vab2A
Dvir	Vab2B	isopropyl benzoate
Dvir	Vab3A	methyl hexanoate
Dvir	Vab3B	Hexyl acetate
Dvir	Vab4A	nonanal
Dvir	Vab4B	geosmin
Dvir	Vab5A	Acetophenone
Dvir	Vab5B	Acetophenone
Dvir	Vab6A	1-octen-3-ol
Dvir	Vab6B	guaiacol
Dvir	Vab7A	2-heptanone
Dvir	Vab7B	Ethyl lactate
Dvir	Vab8A	1-hexanol
Dvir	Vab8B	1-octen-3-ol
Dvir	Vab9A	Acetophenone
Dvir	Vab9B
Dvir	Vab10A	geranyl acetate
Dvir	Vab10B
Dvir	Vab11A
Dvir	Vab11B	isopropyl benzoate
